# Behavioral, Physiological, and Transcriptional Mechanisms of Memory in a Synthetic Living Construct

**DOI:** 10.64898/2026.03.17.712168

**Authors:** Vaibhav P. Pai, James A. Traer, Megan M. Sperry, Yuxin Zeng, Michael Levin

**Affiliations:** Allen Discovery Center at Tufts University, Medford, MA, USA; Wyss Institute for Biologically Inspired Engineering, Harvard University, Boston, MA, 02115, USA; Department of Psychological and Brain Sciences and Iowa Neuroscience Institute, University of Iowa, Iowa City, IA, 52242, USA

**Keywords:** Biological robots, biobots, synthetic living machines, memory, learning, basal cognition, diverse intelligence

## Abstract

Synthetic living constructs, which lack the long histories of selection in ecological contexts that shape behaviors of conventional organisms, offer an important complement to traditional studies of learning. Could novel biobots exhibit sensing and memory of experiences? Here, we investigated the effects of chemical stimuli on basal Xenobots – autonomously motile entities derived from *Xenopus* embryonic ectodermal explants (with no additional sculpting or bioengineering). We quantified and characterized the coordinated ciliary activity that generates fluid flow fields guiding the trajectory of Xenobot motion. We also show distinct and specific changes in Xenobot behavior after brief exposure to Xenopus embryonic cell extract and to ATP. These two experiences produced distinct, long-term, stimulus-specific memories, detectable through both transcriptional and physiological signatures. Exposure to specific environmental stimuli induced alterations in the spatiotemporal patterns of calcium signaling across Xenobots. Together, these data lay a foundation for characterizing the capabilities of synthetic cellular collectives to sense and discriminate among stimuli, as well as store functional information in a non-neural context. Understanding behavioral competencies in novel, non-neural systems have broad implications across evolutionary biology, behavioral science, bioengineering, and bio/hybrid robotics.
