## Supplementary Data 2 for "Behavioral, Physiological, and Transcriptional Mechanisms of Memory in a Synthetic Living Construct"

### Sheet: Sheet1
	Control vs Extract-0 hour
Gene name	Product name	Fold Change	p-value
g6pc1.1.L	glucose-6-phosphatase, catalytic subunit 1, gene 1 L homeolog	2.3	5e-07
LOC108718763	neuropilin-1-like	1.62	1.29e-05
myh10.S	myosin, heavy chain 10, non-muscle S homeolog, transcript variant X5	-2.74	1.88e-05
flnc.L	filamin C L homeolog, transcript variant X2	-2.23	1.77e-05
nid2.S	nidogen 2 S homeolog	-2.24	1.57e-05
ptx3.L	pentraxin 3 L homeolog	-2.18	2.54e-05
thbs2.L	thrombospondin 2 L homeolog	-3.17	7.65e-06
bhlha9.S	basic helix-loop-helix family member a9 S homeolog	-2.94	2.42e-05
thdl20.L	thyroid hormone down-regulated protein (gene 20) L homeolog	-2.12	1.59e-05
LOC121398041	uncharacterized LOC121398041, transcript variant X2	-2.05	1.24e-05
	Control vs Extract-4 hour
Gene name	Product name	Fold Change	p-value
g6pc1.1.L	glucose-6-phosphatase, catalytic subunit 1, gene 1 L homeolog	2.96	1.25e-08
LOC121398155	uncharacterized LOC121398155	2.01	1.06e-05
LOC121397179	serine/arginine repetitive matrix protein 2-like, transcript variant X1	2.91	6.01e-05
LOC108717924	uncharacterized LOC108717924, transcript variant X1	2.55	2.81e-05
LOC108716930	transmembrane protein 116	2.08	3.39e-05
g6pc1.1.S	glucose-6-phosphatase, catalytic subunit 1, gene 1 S homeolog	1.7	5.84e-06
usp33.S	ubiquitin specific peptidase 33 S homeolog, transcript variant X1	2.41	1.43e-05
LOC108704800	inter-alpha-trypsin inhibitor heavy chain H6	2.06	6.72e-05
LOC121397873	golgin subfamily A member 6-like protein 7, transcript variant X1	2.89	9.8e-05
LOC121396870	uncharacterized LOC121396870	5.27	5.54e-05
LOC108703920	uncharacterized LOC108703920, transcript variant X2	8.43	0.000125
cxcl12.L	C-X-C motif chemokine ligand 12 L homeolog, transcript variant 2	-3.1	6.02e-06
LOC108696922	serine protease inhibitor swm-1	-2.04	1.61e-06
fscn1.L	fascin actin-bundling protein 1 L homeolog	-2.92	6.78e-05
ocm4.1.S	oncomodulin 4 gene 1 S homeolog, transcript variant X2	-12.2	9.03e-05
lhx5.S	LIM homeobox 5 S homeolog	-23.9	2.06e-06
snai1.S	snail family zinc finger 1 S homeolog	-2.22	6.96e-05
vim.S	vimentin S homeolog	-4.68	1.49e-05
krt12.2.S	keratin 12, gene 2 S homeolog	-2.14	0.000127
cldn5.L	claudin 5 (transmembrane protein deleted in velocardiofacial syndrome) L homeolog	-2.76	9.94e-05
LOC108703704	plasmalemma vesicle-associated protein, transcript variant X2	-3.72	5.41e-05
ndnf.L	neuron-derived neurotrophic factor L homeolog	-3.63	5.73e-05
klhl4.L	kelch like family member 4 L homeolog	-4.29	9.73e-05
bhlha9.L	basic helix-loop-helix family member a9 L homeolog	-2.48	8.21e-05
bhlha9.S	basic helix-loop-helix family member a9 S homeolog	-3.45	3.47e-06
colec12.L	collectin subfamily member 12 L homeolog	-3.92	0.0001
vcan.L	versican L homeolog, transcript variant X1	-2.66	2.14e-05
LOC108718813	macrophage mannose receptor 1	-3.56	5.09e-05
LOC108707243	versican core protein, transcript variant X4	-2.73	3.67e-05
frem1.L	FRAS1 related extracellular matrix 1 L homeolog, transcript variant X3	-3.31	2.87e-05
vwde.L	von Willebrand factor D and EGF domains L homeolog, transcript variant X2	-2.88	4.78e-05
	Control vs ATP-0 hour
Gene name	Product name	Fold Change	p-value
fos.S	FBJ murine osteosarcoma viral oncogene homolog S homeolog	3.29	1.87e-06
fos.L	FBJ murine osteosarcoma viral oncogene homolog L homeolog	2.66	6.87e-06
LOC121401594	tubulin monoglycylase TTLL3-like, transcript variant X1	-3.57	2.79e-06
LOC121397978	uncharacterized LOC121397978	-2.64	6.58e-06
	Control vs ATP-4 hour
Gene name	Product name	Fold Change	p-value
nr4a1.L	nuclear receptor subfamily 4 group A member 1 L homeolog	2.9	1.79e-06
nr4a1.S	nuclear receptor subfamily 4 group A member 1 S homeolog, transcript variant X3	3.06	7.75e-06
LOC121395420	uncharacterized LOC121395420	11	6.15e-06
